# An *in vitro* grafting method to quantify mechanical forces of adhering tissues

**DOI:** 10.1101/2020.08.21.260562

**Authors:** Yaichi Kawakatsu, Yu Sawai, Ken-ichi Kurotani, Katsuhiro Shiratake, Michitaka Notaguchi

## Abstract

Grafting is an indispensable agricultural technology for propagating useful tree varieties and obtaining beneficial traits of two varieties/species—as stock and scion—at the same time. Recent studies of molecular events during grafting have revealed dynamic physiological and transcriptomic changes. Strategies focused on specific grafting steps are needed to further associate each physiological and molecular event with those steps. In this study, we developed a method to investigate the tissue adhesion event, an early grafting step, by improving an artificial *in vitro* grafting system in which two pieces of 1.5-mm thick *Nicotiana benthamiana* cut stem sections were combined and cultured on medium. We prepared a silicone sheet containing five special cutouts for adhesion of cut stem slices. We quantitatively measured the adhesive force at these grafting interfaces using a force gauge and found that graft adhesion started 2 days after grafting, with the adhesive force gradually increasing over time. After confirming the positive effect of auxin on grafting by this method, we tested the effect of cellulase treatment and observed significant enhancement of graft tissue adhesion. Compared with the addition of auxin or cellulase individually, the adhesive force was stronger when both auxin and cellulase were added simultaneously. The *in vitro* grafting method developed in this study is thus useful for examining the process of graft adhesion.
