## Supplemental Tables 1-4 for "An *in vitro* grafting method to quantify mechanical forces of adhering tissues"

### Sheet: Supplementary Table 1
Supplementary Table 1. Adhesive force of Nb IVG stems at 1 to 9 DAGs.
	1 DAG	2 DAG	3 DAG	4 DAG	5 DAG	6 DAG	7 DAG	8 DAG	9 DAG
Adhesive force (N)	0.0579	0.233333	0.236143	0.274273	0.367333	0.501	0.4393	0.665	0.833833
Standard deviation	0.0482192	0.14505	0.0972911	0.150228	0.365329	0.377317	0.475738	0.589664	0.35085
Number of samples	10	6	7	11	9	10	10	10	12
P value (vs 1 DAG)	-	0.00253084	0.00104909	0.00154083	0.0014341	0.000164067	0.000571086	0.00179894	4.34691e-05

### Sheet: Supplementary Table 2
Supplementary Table 2. Effect of cellulase treatment on adhesive force in Nb IVG.
	No treatment	0.02% Cellulase	0.2% Cellulase
Adhesive force (N)	0.111143	0.16156	0.4135
Standard deviation	0.0841899	0.105311	0.219215
Number of samples	21	25	20
P value (vs No treatment)	-	0.0426772	9.67115e-07

### Sheet: Supplementary Table 3
Supplementary Table 3. Effect of auxin and cellulase treatments on adhesive force in Nb IVG.
	No treatment	5 µM Auxin	0.2% Cellulase	5 µM Auxin + 0.2% Cellulase
Adhesive force (N)	0.157875	0.470346	0.344571	0.70155
Standard deviation	0.144716	0.481855	0.234417	0.485517
Number of samples	24	26	21	20
P value (vs No treatment)	-	0.0067076	0.00916503	2.15057e-05
P value (vs Auxin)	-	-	0.99654	0.0827086
P value (vs Cellulase)	-	-	-	0.031364

### Sheet: Supplementary Table 4
Supplementary Table 4. Statistics of log2 values of the adhesive force in Nb IVG presented in Figure 6B.
	No treatment	5 µM Auxin	0.2% Cellulase	5 µM Auxin + 0.2% Cellulase
Adhesive force (log2 (N))	-3.26246	-1.77789	-1.93032	-0.854447
Standard deviation	1.34963	1.40392	1.12709	1.01158
Number of samples	24	26	21	20
Tukey's HSD test (vs No treatment)	-	TRUE	TRUE	TRUE
Tukey's HSD test (vs Auxin)	-	-	FALSE	FALSE
Tukey's HSD test (vs Cellulase)	-	-	-	TRUE
Tukey's HSD test; TRUE = P<0.05
